# GERMIN3 plays a role in plasmodesmatal gating to regulate meristem activation related to tuberisation, tuber dormancy release and stem branching in potato

**DOI:** 10.1101/2024.09.28.615581

**Authors:** Raymond Campbell, Graham Cowan, Bernhard Wurzinger, Laurence J.M. Ducreux, Jimmy Dessoly, Wenbin Guo, Runxuan Zhang, Jenny A. Morris, Pete Hedley, Vanessa Wahl, Mark A. Taylor, Robert D. Hancock

**Affiliations:** Cellular and Molecular Sciences, The James Hutton Institute, Invergowrie, Dundee, DD2 5DA, UK; Department of Functional and Evolutionary Ecology, University of Vienna, Austria; Department of Applied Genetics and Cell Biology, BOKU University Vienna; Information and Computational Sciences, The James Hutton Institute, Invergowrie, Dundee, DD2 5DA, UK

**Keywords:** GERMIN-like proteins, meristems, plant development, plasmodesmata, Solanum tuberosum (potato), tuberisation

## Abstract

- *GERMIN3* has previously been identified as a target of the tuberigen activation complex suggesting a function in potato tuberisation but its role is presently unknown.
- To understand the role of GERMIN3 we analysed morphological, agronomic and molecular phenotypes in transgenic lines.
- *GERMIN3* over-expressing lines of *Solanum tuberosum* ssp. *andigena* exhibited increased tuber yields under permissive conditions and enhanced tuber numbers. Post-harvest tuber sprouting exhibited reduced apical dominance with increased numbers of sprouts. Apical dominance was reduced in aerial tissues of mature plants where stem growth from axillary buds was activated. Similar results were observed in the commercial cultivar Desiree. Over-expression of *GERMIN3* had no impact on the expression of *SP6A*, a positive regulator of tuberisation or *TFL1B*, a negative regulator. The GERMIN3 protein localised to the endoplasmic reticulum and transient expression in *N. benthamiana* leaves resulted in plasmodesmatal gating allowing intercellular transport of GFP-tagged sporamin independent of GERMIN3 oxalate oxidase activity.
- GERMIN3 affects tuberisation and other developmental processes by facilitating meristem activation. This identifies GERMIN3 as a novel protein associated with control of plasmodesmatal transport and supports the importance of plasmodesmatal gating in the regulation of key potato developmental processes.
