## Supplementary material for "GERMIN3 plays a role in plasmodesmatal gating to regulate meristem activation related to tuberisation, tuber dormancy release and stem branching in potato": Table S3

### Sheet: Hooked stolons
Table S3: Transcripts exhibiting significant differences in stolons between wild-type and GERMIN3 overexpressing line 66 genotypes
Accession	Relative abundance line 66 vs WT (log2)	Description	P
Soltu.DM.01G041670	10.1796	RmlC-like cupins; Cupin_1_3; Cupin; Jelly Rolls; Germin signature; Germin family signature.	0.0178251
Soltu.DM.02G025090	2.18025	Vacuolar sorting protein 39 domain 2; Region in Clathrin and VPS; consensus disorder prediction; Vacuolar sorting protein 39 domain 1; Citron homology (CNH) domain profile.; Clathrin heavy-chain (CHCR) repeat profile.	0.00199878
Soltu.DM.02G001930	6.09601	Odorant response abnormal 4-like, oxidoreductase, zinc-binding dehydrogenase family protein	0.01024
Soltu.DM.09G009230	3.69855	EGF-like domain profile.; Calcium-binding EGF domain; Aspartic acid and asparagine hydroxylation site.; Transferase(Phosphotransferase) domain 1; Laminin; egf_5; EGF_CA; Wall-associated receptor kinase galacturonan-binding; egfca_6; Calcium-binding EGF-like domain signature.; EGF/Laminin	0.033955
Soltu.DM.04G023730	4.81875	Nucleic acid-binding protein	0.000556029
Soltu.DM.03G018980	2.6161	Protein kinase domain profile.; Protein kinase-like (PK-like); Transferase(Phosphotransferase) domain 1; L domain-like; Ribonuclease Inhibitor; Protein kinases ATP-binding region signature.; Protein tyrosine and serine/threonine kinase	0.0085887
Soltu.DM.04G029500	6.84553	Leucine-rich repeat signature; L domain-like; Leucine rich repeat; Ribonuclease Inhibitor	0.01024
Soltu.DM.05G012550	4.63241	GRF zinc finger	0.0424194
Soltu.DM.04G029510	7.47971	Ribonuclease Inhibitor; Protein kinase domain; Phosphorylase Kinase; domain 1; Protein kinase-like (PK-like); L domain-like; Protein kinase domain profile.; Transferase(Phosphotransferase) domain 1	0.012296
Soltu.DM.12G003160	2.62459	Reverse transcriptase-like; Ribonuclease H-like; RNase_H_like	0.0179749

### Sheet: Swelling stolons
Table S3: Transcripts exhibiting significant differences in stolons between wild-type and GERMIN3 overexpressing line 66 genotypes
Accession	Relative abundance line 66 vs WT (log2)	Description	P
Soltu.DM.02G017710	-0.999554	consensus disorder prediction; Coil; Apolipoprotein A-I	0.0236704
Soltu.DM.03G033370	-1.23364	Pentatricopeptide (PPR) repeat profile.; PPR repeat; PPR: pentatricopeptide repeat domain	0.000440586
Soltu.DM.06G026410	-1.60789	Aldehyde dehydrogenases glutamic acid active site.; Aldehyde dehydrogenase family; Aldehyde Dehydrogenase; Chain A; Aldehyde dehydrogenases cysteine active site.; ALDH-like; ALDH_F10_BADH	0.022795
Soltu.DM.09G028750	-1.22135	Ribonuclease Inhibitor; F-box domain profile.; fbox_2; F-box domain; F_box_assoc_1: F-box protein interaction domain	0.0308942
Soltu.DM.03G025340	2.55246	Coil; Cytochrome P450; E-class P450 group I signature; P450 superfamily signature; Cytochrome p450; Cytochrome P450 cysteine heme-iron ligand signature.	0.0448599
Soltu.DM.03G001700	1.71837	Leucine-rich repeat profile.; Leucine rich repeat N-terminal domain; Leucine Rich Repeat; Ribonuclease Inhibitor; LRR_typ_2; L domain-like	0.0337961
Soltu.DM.02G007810_02G007820	1.55567	NA	0.00899399
Soltu.DM.09G026200	1.60431	2OG-Fe(II) oxygenase superfamily; Fe(2+) 2-oxoglutarate dioxygenase domain profile.; Clavaminate synthase-like; non-haem dioxygenase in morphine synthesis N-terminal; Isopenicillin N synthase signature	0.0323021
Soltu.DM.12G003400	1.14781	Coil; Phloem protein 2; TIR domain; Toll/Interleukin receptor TIR domain; till_3; TIR domain profile.	0.0200745
Soltu.DM.02G021920	1.88305	Cytochrome P450; P450 superfamily signature; E-class P450 group I signature; Cytochrome P450 cysteine heme-iron ligand signature.; Cytochrome p450	0.00333705
Soltu.DM.01G041670	9.01759	RmlC-like cupins; Cupin_1_3; Cupin; Jelly Rolls; Germin signature; Germin family signature.	3.88849e-05
Soltu.DM.01G041740	5.4629	Germin family signature.; RmlC-like cupins; Jelly Rolls; Germin signature; Cupin; Cupin_1_3	0.00096635
Soltu.DM.08G023080	2.35683	consensus disorder prediction	0.000522129
Soltu.DM.08G028610	7.2354	POZ domain; BTB_POZ_ZBTB_KLHL-like; BACK_2; Potassium Channel Kv1.1; Chain A; TRAF domain-like; BACK_KLHL18; BTB domain profile.; BTB And C-terminal Kelch; BTB/POZ domain	0.000154645
Soltu.DM.02G025090	1.94876	Vacuolar sorting protein 39 domain 2; Region in Clathrin and VPS; consensus disorder prediction; Vacuolar sorting protein 39 domain 1; Citron homology (CNH) domain profile.; Clathrin heavy-chain (CHCR) repeat profile.	6.16187e-06
Soltu.DM.12G002420	1.57005	C2 domain profile.; C2 domain; C2B_MCTP_PRT_plant; C2 domain (Calcium/lipid-binding domain, CaLB); C2C_MCTP_PRT_plant; C2_3c; Plant phosphoribosyltransferase C-terminal; C2D_MCTP_PRT_plant	3.99445e-05
Soltu.DM.12G002450	1.38736	C2 domain (Calcium/lipid-binding domain, CaLB); C2 domain profile.; C2_3c; C2C_MCTP_PRT_plant; C2 domain; C2D_MCTP_PRT_plant; Plant phosphoribosyltransferase C-terminal; C2B_MCTP_PRT_plant	3.30349e-05
Soltu.DM.01G037280	3.19879	NA	0.000360832
Soltu.DM.05G020000	0.997815	WRKY DNA -binding domain; consensus disorder prediction; WRKY domain profile.; WRKY_cls; WRKY DNA-binding domain	0.0331374
Soltu.DM.06G009240	1.13405	consensus disorder prediction; Early Flowering 4 domain	0.000152433
Soltu.DM.11G025140	3.03595	non-haem dioxygenase in morphine synthesis N-terminal; Fe(2+) 2-oxoglutarate dioxygenase domain profile.; 2OG-Fe(II) oxygenase superfamily; Clavaminate synthase-like	0.0219275
Soltu.DM.11G012500	4.89586	Potato type II proteinase inhibitor family; Plant proteinase inhibitors	0.000915868
Soltu.DM.03G028840	1.17478	Glycogen Phosphorylase B;; UDP-glucoronosyl and UDP-glucosyl transferase; UDP-Glycosyltransferase/glycogen phosphorylase; GT1_Gtf-like; UDP-glycosyltransferases signature.	0.000685354
Soltu.DM.07G003090	2.54927	NA	9.57621e-05
Soltu.DM.09G009260	4.70519	Serine/Threonine protein kinases active-site signature.; Aspartic acid and asparagine hydroxylation site.; Transferase(Phosphotransferase) domain 1; Phosphorylase Kinase; domain 1; Wall-associated kinase; Laminin; EGF-like domain signature 2.; Protein kinase-like (PK-like); Protein kinase domain; EGF/Laminin; EGF_CA; Protein kinases ATP-binding region signature.; serkin_6; STKc_IRAK; EGF; EGF dom…	0.000185862
Soltu.DM.09G009220	3.22715	Transferase(Phosphotransferase) domain 1; Calcium-binding EGF-like domain signature.; Protein kinases ATP-binding region signature.; Protein kinase-like (PK-like); Wall-associated kinase; Phosphorylase Kinase; domain 1; egfca_6; Laminin; EGF-like domain profile.; Protein kinase domain profile.; serkin_6; Wall-associated receptor kinase galacturonan-binding; EGF domain; Serine/Threonine protein ki…	0.000324995
Soltu.DM.06G024770	2.46059	NA	0.00184258
Soltu.DM.11G005370	1.28656	consensus disorder prediction	0.000547106
Soltu.DM.08G025680	1.54369	Cytochrome P450; Cytochrome p450	0.00426433
Soltu.DM.05G024290	1.75941	Protein of unknown function (DUF1365)	0.00483638
Soltu.DM.04G029510	8.15578	Ribonuclease Inhibitor; Protein kinase domain; Phosphorylase Kinase; domain 1; Protein kinase-like (PK-like); L domain-like; Protein kinase domain profile.; Transferase(Phosphotransferase) domain 1	6.16187e-06
Soltu.DM.04G023730	3.27538	Nucleic acid-binding proteins	6.16187e-06
Soltu.DM.04G029500	6.805	Leucine-rich repeat signature; L domain-like; Leucine rich repeat; Ribonuclease Inhibitor	6.16187e-06
Soltu.DM.09G009230	3.60386	EGF-like domain profile.; Calcium-binding EGF domain; Aspartic acid and asparagine hydroxylation site.; Transferase(Phosphotransferase) domain 1; Laminin; egf_5; EGF_CA; Wall-associated receptor kinase galacturonan-binding; egfca_6; Calcium-binding EGF-like domain signature.; EGF/Laminin	9.65736e-05
Soltu.DM.01G003520	1.08794	sar_sub_1; small GTPase Arf family profile.; Arf1_5_like; small_GTP: small GTP-binding protein domain; P-loop containing nucleoside triphosphate hydrolases; rab_sub_5; GTP-binding SAR1 protein signature; ADP-ribosylation factor family; arf_sub_2	0.000389514
Soltu.DM.09G011400	2.02089	NA	0.00372499
Soltu.DM.07G018600	2.57647	consensus disorder prediction; Phosphorylase Kinase; domain 1; alpha-D-mannose-specific plant lectins; EGF_CA; Agglutinin; SRK; D-mannose binding lectin; Protein kinase domain profile.; B_lectin; S-locus glycoprotein domain; PAN-like domain; Protein tyrosine and serine/threonine kinase; PAN/Apple domain profile.; blect_4; Bulb-type lectin domain profile.; Transferase(Phosphotransferase) domain 1;…	0.00161213
Soltu.DM.02G001930	7.04959	Odorant response abnormal 4-like	6.16187e-06
Soltu.DM.12G003160	2.99701	Reverse transcriptase-like; Ribonuclease H-like; RNase_H_like	8.12855e-06
Soltu.DM.03G018980	2.24364	Protein kinase domain profile.; Protein kinase-like (PK-like); Transferase(Phosphotransferase) domain 1; L domain-like; Ribonuclease Inhibitor; Protein kinases ATP-binding region signature.; Protein tyrosine and serine/threonine kinase	3.90774e-05
Soltu.DM.05G012550	6.03482	GRF zinc finger	7.06065e-06
Soltu.DM.06G004110	4.67995	XS zinc finger domain; Coil; XS domain; RRM_like_XS; XH domain	3.99445e-05
Soltu.DM.09G016780	5.38353	GRF zinc finger	0.00028121
Soltu.DM.12G016730	3.03352	NA	0.00918345
Soltu.DM.07G008660	2.59132	consensus disorder prediction	0.0157297
Soltu.DM.07G009320	1.46507	NA	0.0470512
Soltu.DM.10G016690_10G016700_10G016710	4.26334	NA	0.0183971
Soltu.DM.04G009230	1.63274	Protein of unknown function (DUF295); EF-hand calcium-binding domain.	0.0362496
Soltu.DM.12G003190	1.19684	Ribonuclease Inhibitor; L domain-like	0.00299023
Soltu.DM.12G026610	1.63217	Leucine rich repeat; Leucine Rich repeat; Ribonuclease Inhibitor; L domain-like; Leucine-rich repeat signature; RNI-like; LRR_sd22_2; LRR_typ_2; Leucine Rich Repeat	0.0405062
